# Single-cell-guided identification of logic-gated antigen combinations for designing effective and safe CAR therapy

**DOI:** 10.1101/2025.03.19.644074

**Authors:** Sanna Madan, Tian-Gen Chang, Alexandra R. Harris, Huaitian Liu, Andrew Martinez, Saugato Rahman Dhruba, Binbin Wang, Padma Sheila Rajagopal, Sanju Sinha, Aravind Srinivasan, Simon R. V. Knott, Shahin Sayed, Francis Makokha, Chi-Ping Day, Gretchen L. Gierach, Stefan Ambs, Alejandro A. Schäffer, Eytan Ruppin

## Abstract

Chimeric antigen receptor (CAR) T-cell therapy has revolutionized the treatment of hematological malignancies. However, its application in solid tumors remains limited because single targets are unlikely to suffice due to tumor antigen heterogeneity and off-tumor toxicities. To overcome these obstacles, we developed *LogiCAR designer*, a computational approach that utilizes single-cell transcriptomics data from patient tumors to systematically identify the cancer-specific antigen circuits with logic gates (“AND,” “OR,” and “NOT”) that target the majority of cancer cells in a tumor while sparing normal cells and tissues as much as possible. *LogiCAR designer* efficiently scales to higher-order antigen combinations involving up to five genes. Applied to a large-scale dataset encompassing approximately 2 million cells (including > 620k tumor cells) from 342 clinical patient samples across all major breast cancer subtypes, *LogiCAR designer* identified antigen circuits with enhanced tumor-targeting efficacy and improved safety profiles compared to both previously reported circuits and single-target therapies in clinical trials. However, even these optimized shared circuits still proved insufficient for some patients. We hence systematically studied *LogiCAR designer*’s ability to identify highly effective CAR circuits that are individualized to each patient. Remarkably, such personalized CAR circuits provide estimated tumor-targeting efficacy tantamount to complete response in 76% of patients and partial response for all patients. Taken together, this analysis is the first systematic quantification of the efficacy and safety of all possible CAR circuits, showing that: **(a)** the quality of existing solutions leaves much to be desired; **(b)** the ability of shared circuits optimized across many patients is moderate, and finally, **(c)** individually tailored circuits offer significantly higher tumor-targeting efficacies for patients. *LogiCAR designer* offers a rigorous, data-driven way to facilitate the rational design of safe and effective CAR-based immunotherapies for cancer.

**Statement of Significance:**

⍰ Development of a computational approach that efficiently identifies logic-gated CAR target combinations, called *circuits,* from single-cell transcriptomics, addressing a critical unmet clinical need.
⍰ Application to the largest ensemble of breast cancer datasets to date, comprising ∼2 million cells (> 620k tumor cells) from 17 clinical cohorts, to identify CAR circuits predicted to be effective.
⍰ Comprehensive safety profiling of candidate circuits spanning major tissues at both RNA and protein levels.
⍰ Logic-gated CAR circuits generated by our pipeline address tumor heterogeneity and achieve efficacy and safety scores that surpass clinical trial and previously computationally identified circuits.
⍰ Individualized rational CAR design offers a transformative approach to deliver precision-engineered CAR therapies with unprecedented efficacy.
