## Supplementary Table 1 for "Single-cell-guided identification of logic-gated antigen combinations for designing effective and safe CAR therapy"

### Sheet: Supp Table 1
Dataset	Prior treatments	Additional clinical characteristics, if any	Publication	Data source of patient clinical information	Data source of gene expression matrices and cell type annotations
EMTAB8107	treatment-naïve	clinical stages II-III; IDC (N=13), metaplastic carcinoma (N=1)	https://www.nature.com/articles/s41422-020-0355-0	https://static-content.springer.com/esm/art%3A10.1038%2Fs41422-020-0355-0/MediaObjects/41422_2020_355_MOESM13_ESM.pdf	https://lambrechtslab.sites.vib.be/en/pan-cancer-blueprint-tumour-microenvironment-0
GSE176078	treatment-naïve (N=21); AC, Paclitaxel, Herceptin (administered for Dx 3 years prior) (N=1); Neoadjuvant AC (N=1), Neoadjuvant FEC-D (N=1); Neoadjuvant AC (4x) Paclitaxel (3x) (N=1); Neoadjuvant AC (4x) Paclitaxel (1x) (N=1)	grade II-III; IDC (N=22), ILC (N=2), MBC (N=2)	https://www.nature.com/articles/s41588-021-00911-1	https://static-content.springer.com/esm/art%3A10.1038%2Fs41588-021-00911-1/MediaObjects/41588_2021_911_MOESM4_ESM.xlsx	https://www.ncbi.nlm.nih.gov/geo/query/acc.cgi?acc=GSE176078
Bassez_CohortA	pre- and on-ICB (N=29)	IBC-NST (N=27), ILC-ST (N=1), carcinoma with aporine differentiation (N=1), metaplastic carcinoma (N=1); pre-menopausal (N=12) and post-menopausal (N=19)	https://www.nature.com/articles/s41591-021-01323-8	Supp table 1 https://static-content.springer.com/esm/art%3A10.1038%2Fs41591-021-01323-8/MediaObjects/41591_2021_1323_MOESM1_ESM.pdf	https://lambrechtslab.sites.vib.be/en/single-cell
Bassez_CohortB	neoadjuvant chemo, pre- and on-ICB (N=11)	IBC-NST (N=11), of this set, there was IBC-NST with medullary pattern (N=1) and IBC-NST with micropapillary growth (N=1); pre-menopausal (N=4), post-menopausal (N=7)	https://www.nature.com/articles/s41591-021-01323-8	Supp table 2 https://static-content.springer.com/esm/art%3A10.1038%2Fs41591-021-01323-8/MediaObjects/41591_2021_1323_MOESM1_ESM.pdf	https://lambrechtslab.sites.vib.be/en/single-cell
Wu	treatment-naïve (N=4), treated with AC (N=1)	grade III; one TNBC is metaplastic	https://www.embopress.org/doi/full/10.15252/embj.2019104063	Figure EV1	upon request to the authors
GSE161529	treatment-naïve	grades I-III; female (N=30), male (N=2) patients	https://www.embopress.org/doi/full/10.15252/embj.2020107333	Table EV2 Table EV3 Table EV4	https://www.ncbi.nlm.nih.gov/geo/query/acc.cgi?acc=GSE161529
SRP114962	pre- and post-NAC	responders (N=4), non-responders (N=4); IDC (N=7), Other (N=1)	https://www.sciencedirect.com/science/article/pii/S0092867418303659	https://ars.els-cdn.com/content/image/1-s2.0-S0092867418303659-mmc1.pdf	https://www.ebi.ac.uk/ena/browser/view/PRJNA396019
GSE140819	unspecified	lymph node mets (N=2), liver mets (N=3), brain mets (N=2); scRNA-seq (N=4), snRNA-seq (N=3)	https://www.nature.com/articles/s41591-020-0844-1	unavailable	https://tumor-toolbox.broadinstitute.org/; https://www.ncbi.nlm.nih.gov/geo/query/acc.cgi?acc=GSE140819
GSE148673	treatment-naïve	none	https://www.nature.com/articles/s41587-020-00795-2	Supp table 1 https://static-content.springer.com/esm/art%3A10.1038%2Fs41587-020-00795-2/MediaObjects/41587_2020_795_MOESM1_ESM.pdf	https://www.ncbi.nlm.nih.gov/geo/query/acc.cgi?acc=GSE148673
GSE150660	unknown	all leptomeningeal metastases; IDC (N=2), ILC (N=1)	https://www.science.org/doi/10.1126/science.aaz2193	Supp table 1 https://www.science.org/action/downloadSupplement?doi=10.1126%2Fscience.aaz2193&file=aaz2193_chi_sm.pdf	https://www.ncbi.nlm.nih.gov/geo/query/acc.cgi?acc=GSE150660
GSE143423	unknown	none	none	https://www.ncbi.nlm.nih.gov/geo/query/acc.cgi?acc=GSM4259357	https://www.ncbi.nlm.nih.gov/geo/query/acc.cgi?acc=GSM4259357
GSE138536	unspecified	grades II-III; IDC (N=6), ILC (N=2)	https://www.science.org/doi/10.1126/science.aax0249	Table S7	https://www.ncbi.nlm.nih.gov/geo/query/acc.cgi?acc=GSE138536
GSE118389	treatment-naïve	grades II-III	https://www.nature.com/articles/s41467-018-06052-0	Supp table 1 (page 21) https://static-content.springer.com/esm/art%3A10.1038%2Fs41467-018-06052-0/MediaObjects/41467_2018_6052_MOESM1_ESM.pdf	https://www.ncbi.nlm.nih.gov/geo/query/acc.cgi?acc=GSE118389
GSE75688	treatment-naïve (N=10), treated with NAC and Herceptin (N=1)	none	https://www.nature.com/articles/ncomms15081	Supp table 1 https://static-content.springer.com/esm/art%3A10.1038%2Fncomms15081/MediaObjects/41467_2017_BFncomms15081_MOESM464_ESM.pdf	https://www.ncbi.nlm.nih.gov/geo/query/acc.cgi?acc=GSE75688
GSE158724	baseline (no treatment), and then either Arm A: letrozole + placebo, letrozole, Arm B: ribociclib 600mg (intermittent), or Arm C: letrozole + ribociclib 400mg (continuous). Within Arm A, N=11 patients, 6 responders and 5 non-responders. Within Arm B, N=12 patients, 6 responders and 6 non-responders. Within Arm C, N=11 pateints, 4 responders and 7 non-responders.	post-menopausal women	https://www.nature.com/articles/s43018-021-00215-7	-	https://www.ncbi.nlm.nih.gov/geo/query/acc.cgi?acc=GSE158724
In-house 1	treatment-naïve	none	in preparation	-	unpublished
In-house 2	three timepoints: treatment-naïve, 3 weeks after pembro cycle one, 3 weeks after radiation+pembro cycle two	responders (N=18), non-responders (N=17); menopausal (N=19), non-menopausal (N=16)	https://www.sciencedirect.com/science/article/pii/S1535610823004403?via%3Dihub	Table S1: https://ars.els-cdn.com/content/image/1-s2.0-S1535610823004403-mmc2.xlsx	https://www.ncbi.nlm.nih.gov/geo/query/acc.cgi?acc=GSE246613
