## Supplementary Table 5 for "Single-cell-guided identification of logic-gated antigen combinations for designing effective and safe CAR therapy"

### Sheet: Title
Supplementary Table 5. Assignment of cell types to cell groups for safety analysis.

### Sheet: RNA_tissue_grouping
Tissue group	tissue_types
Heart	Heart muscle
Brain	Brain
Hepatobiliary	Liver
Lung	Lung
Urinary	Kidney
Pancreas	Pancreas
Bone marrow	Bone marrow
Integumentary	Skin
Vascular	Vascular
Gastrointestinal	Small intestine,Colon,Stomach,Esophagus,Rectum
Female reproductive	Breast,Endometrium,Ovary,Fallopian tube,Placenta
Male reproductive	Prostate,Testis
Lymphoid	Spleen,Thymus,Lymph node
Oral	Salivary gland,Tongue
Visual	Eye
Skeletal/smooth muscle	Skeletal muscle
Conducting airways	Bronchus
Connective	Adipose tissue
PBMCs	Pbmc

### Sheet: RNA_cell_type_grouping
Cell group	Cell.type
Heart muscle	Cardiomyocytes
Neuronal	Inhibitory neurons,Excitatory neurons
Alveolar	Alveolar cells type 1,Alveolar cells type 2
Liver epithelial	Hepatocytes,Cholangiocytes
Urinary epithelial	Proximal tubular cells,Distal tubular cells,Collecting duct cells
Hematopoietic	Erythroid cells
Integumentary	Basal keratinocytes,Suprabasal keratinocytes,Melanocytes
Endothelial/vascular	Endothelial cells,Lymphatic endothelial cells
Gastrointestinal epithelial	Intestinal goblet cells,Enteroendocrine cells,Distal enterocytes,Paneth cells,Proximal enterocytes,Gastric mucus-secreting cells
Female reproductive	Breast glandular cells,Breast myoepithelial cells,Ovarian stromal cells,Endometrial stromal cells,Granulosa cells,Oocytes,Cytotrophoblasts,Syncytiotrophoblasts,Extravillous trophoblasts
Male reproductive	Prostatic glandular cells,Basal prostatic cells,Spermatogonia,Spermatocytes,Early spermatids,Late spermatids,Leydig cells,Peritubular cells,Sertoli cells
Immune	Macrophages,Kupffer cells,Hofbauer cells,Monocytes,Dendritic cells,T-cells,Nk-cells,B-cells,Plasma cells,Neutrophils,Granulocytes,Mixed immune cells,Langerhans cells
Visual	Rod photoreceptor cells,Bipolar cells,Horizontal cells,Cone photoreceptor cells,Muller glia cells
Skeletal/smooth muscle	Smooth muscle cells,Skeletal myocytes
Connective/stromal	Fibroblasts,Adipocytes
Endocrine	Pancreatic endocrine cells
General/glandular epithelial	Club cells,Ciliated cells,Basal respiratory cells,Ionocytes,Glandular and luminal cells,Squamous epithelial cells,Basal squamous epithelial cells,Secretory cells,Exocrine glandular cells,Ductal cells,Serous glandular cells,Salivary duct cells,Mucus glandular cells,Mesothelial cells
Glial	Schwann cells,Oligodendrocytes,Astrocytes,Microglial cells,Oligodendrocyte precursor cells
Undifferentiated	Undifferentiated cells
Mixed	Mixed cell types
Unspecified	N/A

### Sheet: Protein_tissue_grouping
Tissue group	tissue_types
Heart	heart muscle
Brain	caudate,cerebellum,cerebral cortex,hippocampus,hypothalamus,substantia nigra,choroid plexus,dorsal raphe
Lung	lung
Hepatobiliary	liver,gallbladder
Urinary	kidney,urinary bladder
Pancreas	pancreas
Bone marrow	bone marrow
Integumentary	hair,skin,skin 1,skin 2,sole of foot
Gastrointestinal	duodenum,rectum,colon,small intestine,stomach,stomach 1,stomach 2,esophagus
Female reproductive	breast,cervix,endometrium,endometrium 1,endometrium 2,fallopian tube,lactating breast,ovary,placenta,vagina
Male reproductive	epididymis,prostate,seminal vesicle,testis
Lymphoid	spleen,thymus,appendix,lymph node,tonsil
Oral	oral mucosa,salivary gland
Visual	eye,retina
Skeletal/smooth muscle	skeletal muscle,smooth muscle
Conducting airways	nasopharynx,bronchus
Connective	cartilage,bone,tendons,ligaments,soft tissue,soft tissue 1,soft tissue 2,adipose tissue
Endocrine	adrenal gland,parathyroid gland,thyroid gland,pituitary gland
Unspecified	N/A

### Sheet: Protein_cell_type_grouping
Cell group	Cell.type
Heart muscle	myocytes,cardiomyocytes
Neuronal	neuronal cells,processes in granular layer,processes in molecular layer,cells in molecular layer,processes in white matter,GLUC cells - cytoplasm/membrane,GLUC cells - nucleus,granular cells - cytoplasm/membrane,granular cells - nucleus,molecular layer - neuropil,molecular layer cells - cytoplasm/membrane,molecular layer cells - nucleus,Purkinje cells,Purkinje cells - cytoplasm/membrane,Purkinje …
Alveolar	alveolar cells,alveolar cells type I,alveolar cells type II
Liver epithelial	cholangiocytes,hepatocytes
Urinary epithelial	cells in glomeruli,cells in tubules,distal tubules,proximal tubules (cell body),proximal tubules (microvilli),collecting ducts,bowman's capsule,urothelial cells
Hematopoietic	hematopoietic cells,cells in red pulp
Integumentary	cells in cortex/medulla,epidermal cells,keratinocytes,melanocytes,hair follicles,cells in basal layer,cells in spinous layer,cells in corneal layer,cells in cuticle,cells in external/internal root sheath,sebaceous cells,sweat ducts,cells in external root sheath,cells in internal root sheath,cells in cuticle,cells in corneal layer,cells in basal layer
Endothelial/vascular	endothelial cells,vascular mural cells
Gastrointestinal epithelial	enterocytes,enterocytes - Microvilli,enterocytes - Gradient,glands of Brunner,paneth cells
Female reproductive	ovarian stroma cells,cells in endometrial stroma,granulosa cells,oocytes,atretic follicle,decidual cells,trophoblastic cells,syncytiotrophoblasts - cell body,syncytiotrophoblasts - microvilli,cytotrophoblasts,follicle cells,lactating glandular cells,non-ciliated cells
Male reproductive	cells in seminiferous ducts,Leydig cells,spermatogonia cells,pachytene spermatocytes,preleptotene spermatocytes,round or early spermatids,elongated or late spermatids,sertoli cells,peritubular cells
Immune	lymphoid tissue,macrophages,hofbauer cells,germinal center cells,non-germinal center cells,lymphocytes,mucosal lymphoid cells,cells in white pulp,cortical cells,Langerhans,langerhans cells
Visual	corneal epithelial cells,hyaloid membrane,lens epithelial cells,lens fiber cells,pigment epithelial cells,photoreceptor cells,inner nuclear layer,inner plexiform layer,outer plexiform layer,limiting membrane,nerve fiber layer
Skeletal/smooth muscle	smooth muscle cells,arrector pili muscle cells
Connective/stromal	adipocytes,fibroblasts,fibrohistiocytic cells,extracellular matrix,chondrocytes,stromal fibroblasts,stroma
Endocrine	pancreatic endocrine cells,endocrine cells,medullary cells,cells in zona fasciculata,cells in zona glomerulosa,cells in zona reticularis,cells in anterior,cells in posterior
General/glandular epithelial	glandular cells,exocrine glandular cells,myoepithelial cells,squamous epithelial cells,ciliated epithelial cells,nonciliated glandular epithelial cells,nonciliated luminal epithelial cells,ductal cells,goblet cells,sebaceous glands,eccrine glands,secretory cells,respiratory epithelial cells,ciliated cells (cell body),ciliated cells (cilia axoneme),ciliated cells (ciliary rootlets),ciliated cells …
Glial	glial cells,Bergmann glia - cytoplasm/membrane,Bergmann glia - nucleus,white matter cells - cytoplasm/membrane,white matter cells - nucleus,ependymal cells,peripheral nerve/ganglion,peripheral nerve,neuropil
Unspecified	N/A
