## Supplementary Table 6 for "Single-cell-guided identification of logic-gated antigen combinations for designing effective and safe CAR therapy"

### Sheet: Title
Supplementary Table 6. Possible LogiCAR designs that not equiavlent by symmetry. Each variable G1, G2, G3, G4, G5, can be assigned to be a specific gene or the negation of a speciific gene

### Sheet: 2-gene
A: G1 & G2
O: G1 | G2

### Sheet: 3-gene
AA: (G1 & G2) & G3
AO: (G1 & G2) | G3
OA: (G1 | G2) & G3
OO: (G1 | G2) | G3

### Sheet: 4-gene
AA_A: ((G1 & G2) & G3) & G4
AO_A: ((G1 & G2) | G3) & G4
OA_A: ((G1 | G2) & G3) & G4
OO_A: ((G1 | G2) | G3) & G4
AA_O: ((G1 & G2) & G3) | G4
AO_O: ((G1 & G2) | G3) | G4
OA_O: ((G1 | G2) & G3) | G4
OO_O: ((G1 | G2) | G3) | G4
A_A_O: (G1 & G2) & (G3 | G4)
A_O_A: (G1 & G2) | (G3 & G4)
O_A_O: (G1 | G2) & (G3 | G4)
O_O_A: (G1 | G2) | (G3 & G4)

### Sheet: 5-gene
AA_A_A: (((G1 & G2) & G3) & G4) & G5
AO_A_A: (((G1 & G2) | G3) & G4) & G5
OA_A_A: (((G1 | G2) & G3) & G4) & G5
OO_A_A: (((G1 | G2) | G3) & G4) & G5
AA_O_A: (((G1 & G2) & G3) | G4) & G5
AO_O_A: (((G1 & G2) | G3) | G4) & G5
OA_O_A: (((G1 | G2) & G3) | G4) & G5
OO_O_A: (((G1 | G2) | G3) | G4) & G5
A_A_O_A: ((G1 & G2) & (G3 | G4)) & G5
A_O_A_A: ((G1 & G2) | (G3 & G4)) & G5
O_A_O_A: ((G1 | G2) & (G3 | G4)) & G5
O_O_A_A: ((G1 | G2) | (G3 & G4)) & G5
AA_A_O: (((G1 & G2) & G3) & G4) | G5
AO_A_O: (((G1 & G2) | G3) & G4) | G5
OA_A_O: (((G1 | G2) & G3) & G4) | G5
OO_A_O: (((G1 | G2) | G3) & G4) | G5
AA_O_O: (((G1 & G2) & G3) | G4) | G5
AO_O_O: (((G1 & G2) | G3) | G4) | G5
OA_O_O: (((G1 | G2) & G3) | G4) | G5
OO_O_O: (((G1 | G2) | G3) | G4) | G5
A_A_O_O: ((G1 & G2) & (G3 | G4)) | G5
A_O_A_O: ((G1 & G2) | (G3 & G4)) | G5
O_A_O_O: ((G1 | G2) & (G3 | G4)) | G5
O_O_A_O: ((G1 | G2) | (G3 & G4)) | G5
AA_a_A: ((G1 & G2) & G3) & (G4 & G5)
AO_a_A: ((G1 & G2) | G3) & (G4 & G5)
OA_a_A: ((G1 | G2) & G3) & (G4 & G5)
OO_a_A: ((G1 | G2) | G3) & (G4 & G5)
AA_o_A: ((G1 & G2) & G3) | (G4 & G5)
AO_o_A: ((G1 & G2) | G3) | (G4 & G5)
OA_o_A: ((G1 | G2) & G3) | (G4 & G5)
OO_o_A: ((G1 | G2) | G3) | (G4 & G5)
AA_a_O: ((G1 & G2) & G3) & (G4 | G5)
AO_a_O: ((G1 & G2) | G3) & (G4 | G5)
OA_a_O: ((G1 | G2) & G3) & (G4 | G5)
OO_a_O: ((G1 | G2) | G3) & (G4 | G5)
AA_o_O: ((G1 & G2) & G3) | (G4 | G5)
AO_o_O: ((G1 & G2) | G3) | (G4 | G5)
OA_o_O: ((G1 | G2) & G3) | (G4 | G5)
OO_o_O: ((G1 | G2) | G3) | (G4 | G5)
